# Pathformer: a biological pathway informed Transformer integrating multi-omics data for disease diagnosis and prognosis

**DOI:** 10.1101/2023.05.23.541554

**Authors:** Xiaofan Liu, Yuhuan Tao, Zilin Cai, Pengfei Bao, Hongli Ma, Kexing Li, Mengtao Li, Yunping Zhu, Zhi John Lu

**Author notes:** To whom correspondence should be addressed: Zhi John Lu; Mengtao Li; Yunping Zhu.

## Abstract

Multi-omics data provide a comprehensive view of gene regulation at multiple levels, which is helpful in achieving accurate diagnosis of complex diseases like cancer. To integrate various multi-omics data of tissue and liquid biopsies for disease diagnosis and prognosis, we developed a biological pathway informed Transformer, Pathformer. It embeds multi-omics input with a compacted multi-modal vector and a pathway-based sparse neural network. Pathformer also leverages criss-cross attention mechanism to capture the crosstalk between different pathways and modalities. We first benchmarked Pathformer with 18 comparable methods on multiple cancer datasets, where Pathformer outperformed all the other methods, with an average improvement of 6.3%-14.7% in F1 score for cancer survival prediction and 5.1%-12% for cancer stage prediction. Subsequently, for cancer prognosis prediction based on tissue multi-omics data, we used a case study to demonstrate the biological interpretability of Pathformer by identifying key pathways and their biological crosstalk. Then, for cancer early diagnosis based on liquid biopsy data, we used plasma and platelet datasets to demonstrate Pathformer’s potential of clinical applications in cancer screen. Moreover, we revealed deregulation of interesting pathways (e.g., scavenger receptor pathway) and their crosstalk in cancer patients’ blood, providing new candidate targets for cancer microenvironment study.
