## Supplementary Table 1.Detail of gene embedding method for different datasets for "Pathformer: a biological pathway informed Transformer integrating multi-omics data for disease diagnosis and prognosis"

### Sheet: Readme
Detail of conversion function in gene embedding for different datasets
Sheet of "Gene embedding method" displays modalities, their dimensions level and their corresponding statistical indicator functions of conversion function for different datasets

### Sheet: Gene embedding method
Gene embedding methods
Dateset	Modality	Dimensions level	Statistical indicators in conversion function
TCGA dataset	RNA expression	Gene-level	①
	DNA methylation	Fragment-level	(②,③,④,⑤) * (gene body, gene promoter)
	DNA CNV	Fragment-level and gene-level	①,②,③,④,⑤
Liquid biopsy dataset	RNA expression	Gene-level	①
	RNA alternative promoter	Fragment-level	②,③,④,⑤
	RNA editing	Nucleotide-level	②,③,④,⑤,⑥,⑦,⑧
	RNA splicing	Fragment-level	(②,③,④,⑤,⑥)*(A3SS, A5SS, MXE, RI, SE of RNA splicing)
	RNA ASE	Nucleotide-level	②,③,④,⑤,⑥,⑦,⑧
	RNA SNV	Nucleotide-level	②,③,④,⑤,⑥,⑦,⑧
	Chimeric RNA	Fragment-level	②
Statistical indicators list
ID	Statistical indicator
①	Gene level score
②	Count of events (sites) ratio
③	Minimum of events (sites) ratio
④	Maximum of events (sites) ratio
⑤	Mean of events (sites) ratio
⑥	Entropy of events (sites) ratio
⑦	Weighted mean of events (sites) ratio
⑧	Window weighted mean of events (sites) ratio
