## Supplementary Table 2.Results of optimal hyperparameter combinations of TCGA datasets for "Pathformer: a biological pathway informed Transformer integrating multi-omics data for disease diagnosis and prognosis"

### Sheet: Readme
Results of optimal hyperparameter combinations of TCGA datasets
For hyperparameter optimization, we used grid search with 5-fold cross-validation in the training set with the macro-averaged F1 score as the selection criterion. During grid search process, model was trained for 30 epochs. The key hyperparameters of Pathformer are maximum of learning rate (lr_max) ∈[1e-4, 1e-5], dropout probability of classification (c)∈[0.3, 0.5], and constant coefficient for r…

### Sheet: cancer_survival
BRCA
Test	dropout probability of classification	max of learning rate	constant coefficient for row-attention
1	0.3	1e-05	1
2	0.3	0.0001	1
3	0.5	0.0001	1
4	0.3	0.0001	1
5	0.5	0.0001	1
6	0.3	0.0001	0.1
7	0.5	0.0001	0.1
8	0.5	0.0001	1
9	0.3	1e-05	0.1
10	0.3	1e-05	1
HNSC
Test	dropout probability of classification	max of learning rate	constant coefficient for row-attention
1	0.3	1e-05	0.1
2	0.5	1e-05	0.1
3	0.3	1e-05	0.1
4	0.3	0.0001	0.1
5	0.3	0.0001	1
6	0.3	0.0001	0.1
7	0.3	0.0001	0.1
8	0.5	1e-05	0.1
9	0.3	1e-05	0.1
10	0.3	0.0001	0.1
KIRC
Test	dropout probability of classification	max of learning rate	constant coefficient for row-attention
1	0.3	0.0001	1
2	0.3	0.0001	0.1
3	0.3	0.0001	1
4	0.3	0.0001	0.1
5	0.3	1e-05	1
6	0.3	0.0001	0.1
7	0.3	0.0001	0.1
8	0.5	0.0001	1
9	0.3	0.0001	0.1
10	0.5	0.0001	0.1
LGG
Test	dropout probability of classification	max of learning rate	constant coefficient for row-attention
1	0.3	0.0001	0.1
2	0.3	0.0001	1
3	0.5	0.0001	1
4	0.3	0.0001	1
5	0.3	1e-05	1
6	0.3	0.0001	0.1
7	0.3	0.0001	0.1
8	0.5	0.0001	1
9	0.3	1e-05	1
10	0.5	0.0001	0.1
LUAD
Test	dropout probability of classification	max of learning rate	constant coefficient for row-attention
1	0.3	0.0001	0.1
2	0.3	0.0001	1
3	0.5	1e-05	0.1
4	0.3	0.0001	0.1
5	0.3	0.0001	1
6	0.3	1e-05	1
7	0.3	0.0001	0.1
8	0.3	0.0001	1
9	0.3	0.0001	0.1
10	0.5	0.0001	1
LUSC
Test	dropout probability of classification	max of learning rate	constant coefficient for row-attention
1	0.3	0.0001	0.1
2	0.3	0.0001	0.1
3	0.3	0.0001	0.1
4	0.3	0.0001	1
5	0.5	0.0001	0.1
6	0.5	0.0001	1
7	0.3	0.0001	0.1
8	0.5	0.0001	0.1
9	0.3	0.0001	1
10	0.3	1e-05	1
BLCA
Test	dropout probability of classification	max of learning rate	constant coefficient for row-attention
1	0.3	1e-05	1
2	0.5	0.0001	1
3	0.3	1e-05	1
4	0.3	1e-05	1
5	0.3	0.0001	1
6	0.3	0.0001	1
7	0.5	0.0001	1
8	0.3	1e-05	1
9	0.3	1e-05	1
10	0.3	0.0001	1
LIHC
Test	dropout probability of classification	max of learning rate	constant coefficient for row-attention
1	0.3	0.0001	0.1
2	0.5	1e-05	0.1
3	0.3	0.0001	0.1
4	0.3	0.0001	1
5	0.3	0.0001	0.1
6	0.3	0.0001	0.1
7	0.5	0.0001	0.1
8	0.5	1e-05	1
9	0.3	1e-05	0.1
10	0.3	0.0001	1
SKCM
Test	dropout probability of classification	max of learning rate	constant coefficient for row-attention
1	0.3	1e-05	1
2	0.5	1e-05	0.1
3	0.3	1e-05	0.1
4	0.3	1e-05	0.1
5	0.5	1e-05	1
6	0.3	1e-05	1
7	0.5	1e-05	1
8	0.3	1e-05	1
9	0.3	1e-05	0.1
10	0.5	1e-05	1
Pancancer
Test	dropout probability of classification	max of learning rate	constant coefficient for row-attention
1	0.5	1e-05	1
2	0.3	1e-05	0.1
3	0.5	1e-05	1
4	0.5	1e-05	1
5	0.5	1e-05	0.1
6	0.3	1e-05	0.1
7	0.5	1e-05	0.1
8	0.3	1e-05	0.1
9	0.3	1e-05	0.1
10	0.3	1e-05	1

### Sheet: cancer_stage
BRCA
Test	dropout probability of classification	max of learning rate	constant coefficient for row-attention
1	0.3	1e-05	1
2	0.3	1e-05	0.1
3	0.3	1e-05	0.1
4	0.3	1e-05	0.1
5	0.3	1e-05	1
6	0.3	1e-05	0.1
7	0.3	1e-05	0.1
8	0.3	1e-05	1
9	0.3	1e-05	1
10	0.3	1e-05	0.1
KIRC
Test	dropout probability of classification	max of learning rate	constant coefficient for row-attention
1	0.3	0.0001	0.1
2	0.3	0.0001	0.1
3	0.5	1e-05	1
4	0.5	1e-05	0.1
5	0.5	0.0001	1
6	0.5	1e-05	0.1
7	0.5	1e-05	1
8	0.3	1e-05	0.1
9	0.5	0.0001	0.1
10	0.5	0.0001	1
LUAD
Test	dropout probability of classification	max of learning rate	constant coefficient for row-attention
1	0.5	0.0001	1
2	0.5	0.0001	0.1
3	0.3	1e-05	1
4	0.5	0.0001	1
5	0.5	0.0001	1
6	0.5	0.0001	0.1
7	0.3	0.0001	1
8	0.3	1e-05	1
9	0.3	1e-05	0.1
10	0.3	0.0001	1
LUSC
Test	dropout probability of classification	max of learning rate	constant coefficient for row-attention
1	0.3	1e-05	0.1
2	0.3	0.0001	0.1
3	0.3	0.0001	0.1
4	0.3	0.0001	0.1
5	0.3	0.0001	0.1
6	0.3	1e-05	0.1
7	0.3	1e-05	0.1
8	0.5	0.0001	1
9	0.3	0.0001	0.1
10	0.5	0.0001	0.1
STAD
Test	dropout probability of classification	max of learning rate	constant coefficient for row-attention
1	0.3	0.0001	0.1
2	0.3	0.0001	0.1
3	0.3	0.0001	1
4	0.3	1e-05	0.1
5	0.3	0.0001	0.1
6	0.3	0.0001	0.1
7	0.3	0.0001	1
8	0.3	0.0001	1
9	0.3	0.0001	0.1
10	0.3	1e-05	1
BLCA
Test	dropout probability of classification	max of learning rate	constant coefficient for row-attention
1	0.3	1e-05	0.1
2	0.3	1e-05	0.1
3	0.5	1e-05	0.1
4	0.3	1e-05	0.1
5	0.5	1e-05	1
6	0.3	1e-05	0.1
7	0.5	1e-05	0.1
8	0.5	1e-05	0.1
9	0.5	0.0001	0.1
10	0.5	0.0001	0.1
LIHC
Test	dropout probability of classification	max of learning rate	constant coefficient for row-attention
1	0.5	1e-05	1
2	0.5	0.0001	0.1
3	0.3	1e-05	1
4	0.3	0.0001	1
5	0.3	1e-05	1
6	0.5	1e-05	0.1
7	0.5	1e-05	1
8	0.3	0.0001	0.1
9	0.3	1e-05	1
10	0.3	1e-05	1
SKCM
Test	dropout probability of classification	max of learning rate	constant coefficient for row-attention
1	0.3	1e-05	1
2	0.3	1e-05	0.1
3	0.3	1e-05	0.1
4	0.3	1e-05	1
5	0.3	1e-05	1
6	0.3	1e-05	0.1
7	0.3	1e-05	1
8	0.5	0.0001	0.1
9	0.3	0.0001	1
10	0.5	1e-05	1
THCA
Test	dropout probability of classification	max of learning rate	constant coefficient for row-attention
1	0.3	1e-05	0.1
2	0.5	0.0001	1
3	0.5	1e-05	1
4	0.3	1e-05	0.1
5	0.5	1e-05	1
6	0.3	1e-05	0.1
7	0.3	1e-05	1
8	0.3	0.0001	0.1
9	0.5	1e-05	0.1
10	0.3	1e-05	0.1
Pancancer
Test	dropout probability of classification	max of learning rate	constant coefficient for row-attention
1	0.5	1e-05	1
2	0.3	1e-05	1
3	0.3	1e-05	1
4	0.5	1e-05	0.1
5	0.5	1e-05	1
6	0.3	1e-05	1
7	0.5	1e-05	1
8	0.5	1e-05	1
9	0.5	1e-05	1
10	0.5	1e-05	1
