## Supplementary Table 4.Comparison results of Pathformer and other representative methods on liquid biopsy datasets for "Pathformer: a biological pathway informed Transformer integrating multi-omics data for disease diagnosis and prognosis"

### Sheet: Readme
Comparison of Pathformer and other integration methods in cancer noninvasive diagnosis
Among the three types of integration methods, eiXGBoost, PLSDA, and P-NET exhibited the best performance in cancer staging classification, respectively. To further validate the superiority of Pathformer in blood multi-omics data, we conducted additional comparisons with the well-performing eiXGBoost, PLSDA, and P-NET on plasma dataset with 7 modalities and platelet dataset with 3 modalities.
Sheet of "result_mean" displays the average results of test sets for 2 times 5-fold cross-validation on each liquid biopsy dataset
Sheet of "result_all" displays the detailed results of test sets for 2 times 5-fold cross-validation on each liquid biopsy dataset

### Sheet: result_mean
Dataset	Method	macro-averaged F1 score	weighted-averaged F1 score	AUC	Sensitivity (99% specificity)
Plasma	Pathformer	0.843	0.877	0.914	0.488
	Type I: eiXGBoost	0.776939	0.830861	0.869431	0.324057
	Type II: PLSDA	0.711847	0.793863	0.842862	0.320612
	Type III: P-NET	0.724965	0.805979	0.869406	0.408537
Platelet	Pathformer	0.889	0.903	0.938	0.481
	Type I: eiXGBoost	0.852548	0.874846	0.938945	0.461105
	Type II: PLSDA	0.787525	0.826379	0.898807	0.370316
	Type III: P-NET	0.547823	0.65929	0.933552	0.4391

### Sheet: result_all
Dataset	Method	num	AUC of test set	weighted-averaged F1 score of test set	macro-averaged F1 score of test set	Sensitivity (99% specificity) of test set
Plasma	Type I: eiXGBoost	1	0.81404	0.83248	0.78394	0.12281
Plasma	Type I: eiXGBoost	2	0.83666	0.79221	0.72051	0.06897
Plasma	Type I: eiXGBoost	3	0.95166	0.82991	0.77994	0.79592
Plasma	Type I: eiXGBoost	4	0.84545	0.83392	0.7807	0.29091
Plasma	Type I: eiXGBoost	5	0.90714	0.87832	0.83925	0.26786
Plasma	Type I: eiXGBoost	6	0.88909	0.86667	0.82955	0.36364
Plasma	Type I: eiXGBoost	7	0.82909	0.75607	0.66977	0.18182
Plasma	Type I: eiXGBoost	8	0.85526	0.82907	0.76165	0.23214
Plasma	Type I: eiXGBoost	9	0.94833	0.90618	0.87815	0.50909
Plasma	Type I: eiXGBoost	10	0.81759	0.78378	0.72593	0.40741
Plasma	Type II: PLSDA	1	0.81491	0.77907	0.69804	0.05263
Plasma	Type II: PLSDA	2	0.81851	0.81052	0.73578	0.27586
Plasma	Type II: PLSDA	3	0.89796	0.81994	0.75894	0.44898
Plasma	Type II: PLSDA	4	0.86182	0.77361	0.67432	0.50909
Plasma	Type II: PLSDA	5	0.82679	0.78523	0.69355	0.19643
Plasma	Type II: PLSDA	6	0.85273	0.82	0.75	0.32727
Plasma	Type II: PLSDA	7	0.81	0.70893	0.58127	0.49091
Plasma	Type II: PLSDA	8	0.88252	0.83603	0.76489	0.35714
Plasma	Type II: PLSDA	9	0.86986	0.84636	0.77976	0.41818
Plasma	Type II: PLSDA	10	0.79352	0.75894	0.68192	0.12963
Plasma	Type III: P-NET	1	0.84211	0.84612	0.78788	0.38596
Plasma	Type III: P-NET	2	0.89746	0.84012	0.76634	0.39655
Plasma	Type III: P-NET	3	0.80021	0.77031	0.68144	0.2449
Plasma	Type III: P-NET	4	0.91273	0.83759	0.77636	0.56364
Plasma	Type III: P-NET	5	0.90982	0.79666	0.70726	0.51786
Plasma	Type III: P-NET	6	0.93909	0.81358	0.73653	0.38182
Plasma	Type III: P-NET	7	0.845	0.76242	0.66125	0.36364
Plasma	Type III: P-NET	8	0.88722	0.81082	0.72084	0.53571
Plasma	Type III: P-NET	9	0.92153	0.83391	0.76413	0.45455
Plasma	Type III: P-NET	10	0.73889	0.74826	0.64762	0.24074
Plasma	Pathformer	1	0.8864	0.88403	0.85042	0.14035
Plasma	Pathformer	2	0.8775	0.85194	0.81401	0.31034
Plasma	Pathformer	3	0.90118	0.87774	0.84314	0.30612
Plasma	Pathformer	4	0.945	0.8825	0.85329	0.50909
Plasma	Pathformer	5	0.90714	0.87565	0.83297	0.44643
Plasma	Pathformer	6	0.93909	0.87021	0.83919	0.69091
Plasma	Pathformer	7	0.965	0.90738	0.88252	0.87273
Plasma	Pathformer	8	0.90836	0.89131	0.8538	0.42857
Plasma	Pathformer	9	0.96172	0.90865	0.88527	0.78182
Plasma	Pathformer	10	0.84907	0.81577	0.7736	0.38889
	Type I: eiXGBoost	1	0.94751	0.8682	0.8444	0.56693
	Type I: eiXGBoost	2	0.95524	0.89475	0.87482	0.54331
	Type I: eiXGBoost	3	0.9335	0.8856	0.86719	0.53968
	Type I: eiXGBoost	4	0.9308	0.8711	0.84641	0.34127
	Type I: eiXGBoost	5	0.94013	0.86158	0.83668	0.57143
	Type I: eiXGBoost	6	0.91131	0.84118	0.81295	0.45669
	Type I: eiXGBoost	7	0.96408	0.92312	0.90923	0.44094
	Type I: eiXGBoost	8	0.93637	0.86957	0.84893	0.57937
	Type I: eiXGBoost	9	0.9308	0.85792	0.83438	0.40476
	Type I: eiXGBoost	10	0.93971	0.87544	0.85049	0.16667
	Type II: PLSDA	1	0.90137	0.8357	0.7971	0.38583
	Type II: PLSDA	2	0.87333	0.78671	0.73525	0.08661
	Type II: PLSDA	3	0.93295	0.8719	0.84846	0.60317
	Type II: PLSDA	4	0.88889	0.80796	0.76543	0.42063
	Type II: PLSDA	5	0.90226	0.84934	0.81644	0.34127
	Type II: PLSDA	6	0.89446	0.82054	0.78007	0.38583
	Type II: PLSDA	7	0.93438	0.8597	0.83147	0.54331
	Type II: PLSDA	8	0.8711	0.76137	0.70584	0.40476
	Type II: PLSDA	9	0.91938	0.86615	0.83651	0.07937
	Type II: PLSDA	10	0.86995	0.80442	0.75868	0.45238
	Type III: P-NET	1	0.94226	0.665	0.55689	0.49606
	Type III: P-NET	2	0.93148	0.62289	0.49568	0.48031
	Type III: P-NET	3	0.95443	0.63742	0.52353	0.69841
	Type III: P-NET	4	0.93247	0.65311	0.54168	0.60317
	Type III: P-NET	5	0.89307	0.62837	0.50766	0.00794
	Type III: P-NET	6	0.87775	0.56371	0.40836	0.10236
	Type III: P-NET	7	0.95649	0.56371	0.40836	0.65354
	Type III: P-NET	8	0.95047	0.78551	0.73228	0.05556
	Type III: P-NET	9	0.91785	0.56152	0.40777	0.51587
	Type III: P-NET	10	0.97925	0.91166	0.89602	0.77778
	Pathformer	1	0.91311	0.89181	0.87411	0.393701
	Pathformer	2	0.97741	0.94591	0.93706	0.677165
	Pathformer	3	0.92385	0.8982	0.88399	0.420635
	Pathformer	4	0.95955	0.90639	0.89009	0.626984
	Pathformer	5	0.94173	0.90812	0.89416	0.199048
	Pathformer	6	0.91967	0.84661	0.82693	0.59843
	Pathformer	7	0.95483	0.94007	0.92976	0.3622
	Pathformer	8	0.92166	0.89742	0.88202	0.48413
	Pathformer	9	0.95802	0.93501	0.92496	0.56349
	Pathformer	10	0.91381	0.86488	0.84435	0.48413
